# Identification of a polymorphism in the N gene of SARS-CoV-2 that adversely impacts detection by a widely-used RT-PCR assay

**DOI:** 10.1101/2020.08.25.265074

**Authors:** Manu Vanaerschot, Sabrina A. Mann, James T. Webber, Jack Kamm, Sidney M. Bell, John Bell, Si Noon Hong, Minh Phuong Nguyen, Lienna Y. Chan, Karan D. Bhatt, Michelle Tan, Angela M. Detweiler, Alex Espinosa, Wesley Wu, Joshua Batson, David Dynerman, CLIAHUB Consortium, Debra A. Wadford, Andreas S. Puschnik, Norma Neff, Vida Ahyong, Steve Miller, Patrick Ayscue, Cristina M. Tato, Simon Paul, Amy Kistler, Joseph L. DeRisi, Emily D. Crawford

## Abstract

We identify a mutation in the N gene of SARS-CoV-2 that adversely affects annealing of a commonly used RT-PCR primer; epidemiologic evidence suggests the virus retains pathogenicity and competence for spread. This reinforces the importance of using multiple targets, preferably in at least 2 genes, for robust SARS-CoV-2 detection.

**Article Summary Line:** A SARS-CoV-2 variant that occurs worldwide and has spread in California significantly affects diagnostic sensitivity of an N gene assay, highlighting the need to employ multiple viral targets for detection.
