## Appendix Table 2 for "Identification of a polymorphism in the N gene of SARS-CoV-2 that adversely impacts detection by a widely-used RT-PCR assay"

### Sheet: Sheet1
ID	County	dCt (N-E)	dCt (Nmut-E)	Sanger Seq	WGS	Final Call
6388	Madera	4.69	0.21		G29140T	mutant
6402	Madera	6.61	0.1		G29140T	mutant
6404	Madera	3.58	0.47		G29140T	mutant
6416	Madera	3.7	0.33		G29140T	mutant
6420	Madera	3.65	0.31		G29140T	mutant
6424	Madera	7.15	0.34		G29140T	mutant
6427	Madera	4.04	0.03		G29140T	mutant
6439	Madera	5.42	0.12		G29140T	mutant
6474	Madera	7.12	-0.41		G29140T	mutant
22789	Madera	6.24	0.11	G29140T		mutant
22793	Madera	6.29	0.98	G29140T		mutant
52203	Madera	5.51	0.2		G29140T	mutant
52219	Madera	6.05	-0.01		G29140T	mutant
52221	Madera	5.28	-0.4		G29140T	mutant
52222	Madera	5.75	0.24		G29140T	mutant
65953	Madera	5.93	0.41	G29140T		mutant
6666	Madera	0.75	5.53		wild-type	wild-type
6675	Madera	0.27	5.63		wild-type	wild-type
6689	Madera	0.44	6.52		wild-type	wild-type
6708	Madera	0.59	6.63		wild-type	wild-type
16569	Madera	0.04	7.37	wild-type		wild-type
16610	Madera	0.87	8.83	wild-type		wild-type
16625	Madera	0.46	7.39	wild-type		wild-type
16637	Madera	0.09	7.93	wild-type		wild-type
22786	Madera	1.15	9.02	-	wild-type	wild-type
22788	Madera	0.2	7.62	-	wild-type	wild-type
65925	Madera	0.46	7.07	wild-type		wild-type
65933	Madera	0	7.87	wild-type		wild-type
65943	Madera	0.41	7.73	wild-type		wild-type
65951	Madera	0.73	7.62	wild-type		wild-type
