## Appendix Table 3 for "Identification of a polymorphism in the N gene of SARS-CoV-2 that adversely impacts detection by a widely-used RT-PCR assay"

### Sheet: sequence_ids_metadata
strain	virus	gisaid_epi_isl	date	region	country	division	location	originating_lab	submitting_lab	authors	title	paper_url	selected_samples
Australia/NSW303/2020	ncov	EPI_ISL_451567	2020-03-30	Oceania	Australia	New South Wales	Sydney	Medlab Pathology	NSW Health Pathology - Institute of Clinical Pathology and Medical Research; Westmead Hospital; University of Sydney	CIDM-PH et al. et al	?	?	FALSE
Australia/NSW50/2020	ncov	EPI_ISL_417404	2020-03-12	Oceania	Australia	New South Wales	Sydney	Centre for Infectious Diseases and Microbiology Public Health	NSW Health Pathology - Institute of Clinical Pathology and Medical Research; Westmead Hospital; University of Sydney	Timms V et al	Revealing COVID-19 transmission in Australia by SARS-CoV-2 genome sequencing and agent-based modeling	https://www.nature.com/articles/s41591-020-1000-7	FALSE
Australia/QLDID929/2020	ncov	EPI_ISL_420878	2020-03-24	Oceania	Australia	Queensland	Brisbane	Mater Pathology	Public Health Virology Laboratory	Bixing Huang et al	?	?	FALSE
Australia/VIC174/2020	ncov	EPI_ISL_419871	2020-03-18	Oceania	Australia	Victoria	?	Victorian Infectious Diseases Reference Laboratory (VIDRL)	Victorian Infectious Diseases Reference Laboratory and Microbiological Diagnostic Unit Public Health Laboratory, Doherty Institute	Caly L. et al	Tracking the COVID-19 pandemic in Australia using genomics	https://dx.doi.org/10.1101/2020.05.12.20099929	FALSE
Australia/VIC1858/2020	ncov	EPI_ISL_480564	2020-03-25	Oceania	Australia	Victoria	?	Victorian Infectious Diseases Reference Laboratory (VIDRL)	VIDRL and MDU-PHL	Caly L. et al	?	?	TRUE
Australia/VIC652/2020	ncov	EPI_ISL_426948	2020-03-28	Oceania	Australia	Victoria	?	Victorian Infectious Diseases Reference Laboratory (VIDRL)	Microbiological Diagnostic Unit Public Health Laboratory and Victorian Infectious Diseases Reference Laboratory, Doherty Institute	Caly L. et al	Tracking the COVID-19 pandemic in Australia using genomics	https://dx.doi.org/10.1101/2020.05.12.20099929	FALSE
Australia/VIC682/2020	ncov	EPI_ISL_426977	2020-03-29	Oceania	Australia	Victoria	?	Victorian Infectious Diseases Reference Laboratory (VIDRL)	Microbiological Diagnostic Unit Public Health Laboratory and Victorian Infectious Diseases Reference Laboratory, Doherty Institute	Caly L. et al	Tracking the COVID-19 pandemic in Australia using genomics	https://dx.doi.org/10.1101/2020.05.12.20099929	FALSE
Australia/VIC853/2020	ncov	EPI_ISL_427113	2020-04-04	Oceania	Australia	Victoria	?	Victorian Infectious Diseases Reference Laboratory (VIDRL)	Microbiological Diagnostic Unit Public Health Laboratory and Victorian Infectious Diseases Reference Laboratory, Doherty Institute	Caly L. et al	Tracking the COVID-19 pandemic in Australia using genomics	https://dx.doi.org/10.1101/2020.05.12.20099929	FALSE
Austria/CeMM0160/2020	ncov	EPI_ISL_438006	2020-03-04	Europe	Austria	Vienna	?	Center for Virology, Medical University of Vienna	Bergthaler laboratory, CeMM Research Center for Molecular Medicine of the Austrian Academy of Sciences	Alexandra Popa et al	Mutational dynamics and transmission properties of SARS-CoV-2 superspreading events in Austria	https://www.biorxiv.org/content/10.1101/2020.07.15.204339v1	FALSE
Austria/CeMM0205/2020	ncov	EPI_ISL_438044	2020-03-15	Europe	Austria	Vienna	?	Center for Virology, Medical University of Vienna	Bergthaler laboratory, CeMM Research Center for Molecular Medicine of the Austrian Academy of Sciences	Alexandra Popa et al	Mutational dynamics and transmission properties of SARS-CoV-2 superspreading events in Austria	https://www.biorxiv.org/content/10.1101/2020.07.15.204339v1	TRUE
Beijing/DT-travelCA01/2020	ncov	EPI_ISL_452331	2020-03-12	Asia	China	Beijing	?	Laboratory of Infectious Diseases Center of Beijing Ditan Hospital	Laboratory of Infectious Diseases Center of Beijing Ditan Hospital	Siyuan Yang et al	?	?	FALSE
Brazil/RJ-DCVTV507Q/2020	ncov	EPI_ISL_509435	2020-07-20	South America	Brazil	Rio de Janeiro	?	Centro de Desenvolvimento Tecnologico em Saude, Fundacao Oswaldo Cruz	Centro de Desenvolvimento Tecnologico em Saude, Fundacao Oswaldo Cruz	Souza et al	?	?	FALSE
Brazil/SP-01/2020	ncov	EPI_ISL_412964	2020-02-25	South America	Brazil	S√£o Paulo	S√£o Paulo	Hospital Israelita Albert Einstein	Instituto Adolfo Lutz Interdisciplinary Procedures Center Strategic Laboratory	Jaqueline Goes de Jesus et al	First cases of coronavirus disease (COVID-19) in Brazil, South America	https://virological.org/t/first-cases-of-coronavirus-disease-covid-19-in-brazil-south-america-2-genomes-3rd-march-2020/409	FALSE
Brazil/SP-05/2020	ncov	EPI_ISL_414016	2020-02-29	South America	Brazil	S√£o Paulo	S√£o Paulo	Hospital S√£o Joaquim Beneficencia Portuguesa	Instituto Adolfo Lutz, Interdiciplinary Procedures Center, Strategic Laboratory	Claudio Tavares Sacchi et al	Importation and early local transmission of COVID-19 in Brazil, 2020	https://dx.doi.org/10.1590/s1678-9946202062030	FALSE
Brazil/SP-12/2020	ncov	EPI_ISL_416034	2020-03-04	South America	Brazil	S√£o Paulo	S√£o Paulo	Hospital Israelita Albert Einstein	Instituto Adolfo Lutz, Interdiciplinary Procedures Center, Strategic Laboratory	Claudio Tavares Sacchi et al	COVID-19 in Latin America: Contrasting phylodynamic inference with epidemiological surveillance.	https://dx.doi.org/10.1101/2020.05.23.20111443	FALSE
Brazil/SP-L22-CD475/2020	ncov	EPI_ISL_476374	2020-04-02	South America	Brazil	Sao Paulo	?	Hospital da Cl√≠nicas da Faculdade de Medicina da Universidade de S√£o Paulo	Instituto de Medicina Tropical da Univesidade de S√£o Paulo	Samples: Ingra Morales Claro et al	Evolution and epidemic spread of SARS-CoV-2 in Brazil	https://dx.doi.org/10.1126/science.abd2161	FALSE
Chile/Santiago_60/2020	ncov	EPI_ISL_445356	2020-03-21	South America	Chile	Santiago	?	PONTIFICIA U. CATOLICA SERV. LABORATORIO	Instituto de Salud Publica de Chile	Andr√©s E Castillo et al	?	?	FALSE
DRC/6854/2020	ncov	EPI_ISL_496503	2020-05-11	Africa	Democratic Republic of the Congo	Kinshasa	?	Viral Respiratory Lab, National Institute for Biomedical Research (INRB)	Pathogen Sequencing Lab, National Institute for Biomedical Research (INRB)	Placide Mbala-Kingebeni et al	?	?	TRUE
DRC/7713/2020	ncov	EPI_ISL_495640	2020-05-14	Africa	Democratic Republic of the Congo	Kinshasa	?	Viral Respiratory Lab, National Institute for Biomedical Research (INRB)	Pathogen Sequencing Lab, National Institute for Biomedical Research (INRB)	Placide Mbala-Kingebeni et al	?	?	TRUE
England/20149009004/2020	ncov	EPI_ISL_466142	2020-03-30	Europe	United Kingdom	England	?	Respiratory Virus Unit, Microbiology Services Colindale, Public Health England	Respiratory Virus Unit, Microbiology Services Colindale, Public Health England	PHE Covid Sequencing Team et al	?	?	TRUE
England/BRIS-1227E4/2020	ncov	EPI_ISL_440655	2020-04-04	Europe	United Kingdom	England	?	PHE South West Regional Laboratory, National Infection Service	Wellcome Sanger Institute for the COVID-19 Genomics UK Consortium	Stephanie Hutchings et al	Preliminary analysis of SARS-CoV-2 importation & establishment of UK transmission lineages	https://virological.org/t/preliminary-analysis-of-sars-cov-2-importation-establishment-of-uk-transmission-lineages/507	TRUE
England/BRIS-122984/2020	ncov	EPI_ISL_440807	2020-04-02	Europe	United Kingdom	England	?	PHE South West Regional Laboratory, National Infection Service	Wellcome Sanger Institute for the COVID-19 Genomics UK Consortium	Stephanie Hutchings et al	Preliminary analysis of SARS-CoV-2 importation & establishment of UK transmission lineages	https://virological.org/t/preliminary-analysis-of-sars-cov-2-importation-establishment-of-uk-transmission-lineages/507	TRUE
England/CAMB-1AE4AD/2020	ncov	EPI_ISL_459502	2020-04-28	Europe	United Kingdom	England	?	Department of Pathology, University of Cambridge	Wellcome Sanger Institute for the COVID-19 Genomics UK Consortium	Luke W Meredith et al	?	?	TRUE
England/CAMB-75A80/2020	ncov	EPI_ISL_438260	2020-03-29	Europe	United Kingdom	England	?	Department of Pathology, University of Cambridge	Wellcome Sanger Institute for the COVID-19 Genomics UK Consortium	Luke W Meredith et al	Preliminary analysis of SARS-CoV-2 importation & establishment of UK transmission lineages	https://virological.org/t/preliminary-analysis-of-sars-cov-2-importation-establishment-of-uk-transmission-lineages/507	TRUE
England/CAMB-76269/2020	ncov	EPI_ISL_438333	2020-03-30	Europe	United Kingdom	England	?	Department of Pathology, University of Cambridge	Wellcome Sanger Institute for the COVID-19 Genomics UK Consortium	Luke W Meredith et al	Preliminary analysis of SARS-CoV-2 importation & establishment of UK transmission lineages	https://virological.org/t/preliminary-analysis-of-sars-cov-2-importation-establishment-of-uk-transmission-lineages/507	TRUE
England/CAMB-765CA/2020	ncov	EPI_ISL_439520	2020-03-29	Europe	United Kingdom	England	?	Department of Pathology, University of Cambridge	Wellcome Sanger Institute for the COVID-19 Genomics UK Consortium	Luke W Meredith et al	Preliminary analysis of SARS-CoV-2 importation & establishment of UK transmission lineages	https://virological.org/t/preliminary-analysis-of-sars-cov-2-importation-establishment-of-uk-transmission-lineages/507	TRUE
England/CAMB-7707D/2020	ncov	EPI_ISL_425457	2020-04-01	Europe	United Kingdom	England	?	Department of Pathology, University of Cambridge	COVID-19 Genomics UK (COG-UK) Consortium	Luke W Meredith et al	Rapid implementation of SARS-CoV-2 sequencing to investigate cases of health-care associated COVID-19: a prospective genomic surveillance study	https://dx.doi.org/10.1016/S1473-3099(20)30562-4	TRUE
England/CAMB-7717A/2020	ncov	EPI_ISL_439459	2020-04-01	Europe	United Kingdom	England	?	Department of Pathology, University of Cambridge	Wellcome Sanger Institute for the COVID-19 Genomics UK Consortium	Luke W Meredith et al	Preliminary analysis of SARS-CoV-2 importation & establishment of UK transmission lineages	https://virological.org/t/preliminary-analysis-of-sars-cov-2-importation-establishment-of-uk-transmission-lineages/507	TRUE
England/CAMB-7B729/2020	ncov	EPI_ISL_442262	2020-04-04	Europe	United Kingdom	England	?	Department of Pathology, University of Cambridge	Wellcome Sanger Institute for the COVID-19 Genomics UK Consortium	Luke W Meredith et al	Preliminary analysis of SARS-CoV-2 importation & establishment of UK transmission lineages	https://virological.org/t/preliminary-analysis-of-sars-cov-2-importation-establishment-of-uk-transmission-lineages/507	TRUE
England/EXET-137764/2020	ncov	EPI_ISL_471984	2020-05-19	Europe	United Kingdom	England	?	University of Exeter	COVID-19 Genomics UK (COG-UK) Consortium	Ben Temperton et al	?	?	TRUE
England/EXET-137782/2020	ncov	EPI_ISL_471985	2020-05-25	Europe	United Kingdom	England	?	University of Exeter	COVID-19 Genomics UK (COG-UK) Consortium	Ben Temperton et al	?	?	TRUE
England/NORT-295420/2020	ncov	EPI_ISL_478635	2020-03-31	Europe	United Kingdom	England	?	Northumbria University / South Tees Hospitals NHS Foundation Trust / North Cumbria Integrated Care NHS Foundation Trust / North Tees and Hartlepool NHS Foundation Trust / Newcastle Hospitals NHS Foundation Trust	COVID-19 Genomics UK (COG-UK) Consortium	Darren L Smith et al	?	?	TRUE
England/NOTT-110D23/2020	ncov	EPI_ISL_448410	2020-04-29	Europe	United Kingdom	England	?	Queens Medical Centre, Clinical Microbiology Department / DeepSeq Nottingham	COVID-19 Genomics UK (COG-UK) Consortium	Gemma Clark et al	Preliminary analysis of SARS-CoV-2 importation & establishment of UK transmission lineages	https://virological.org/t/preliminary-analysis-of-sars-cov-2-importation-establishment-of-uk-transmission-lineages/507	TRUE
Ghana/2230_S4/2020	ncov	EPI_ISL_422390	2020-03-25	Africa	Ghana	Greater Accra	Accra	NMIMR, Department of Virology	WACCBIP, University of Ghana	Joyce M. Ngoi et al	?	?	FALSE
HongKong/HKU-200723-019/2020	ncov	EPI_ISL_497786	2020-03-19	Asia	Hong Kong	Hong Kong	?	Department of Microbiology, The University of Hong Kong	Department of Microbiology, The University of Hong Kong	Kelvin K.W. To et al	?	?	FALSE
Iceland/29/2020	ncov	EPI_ISL_417618	2020-03-16	Europe	Iceland	Reykjavik	?	deCODE genetics	deCODE genetics	Daniel F Gudbjartsson et al	Spread of SARS-CoV-2 in the Icelandic Population	https://dx.doi.org/10.1056/NEJMoa2006100	TRUE
Iceland/9/2020	ncov	EPI_ISL_417871	2020-03-11	Europe	Iceland	Reykjavik	?	The National University Hospital of Iceland	deCODE genetics	Daniel F Gudbjartsson et al	Spread of SARS-CoV-2 in the Icelandic Population	https://dx.doi.org/10.1056/NEJMoa2006100	TRUE
India/GBRC70/2020	ncov	EPI_ISL_447047	2020-04-29	Asia	India	Gujarat	Gandhinagar	GMERS Medical College and Hospital, Gandhinagar	Gujarat Biotechnology Research Centre	Disha Patel et al	Phylogenetic clustering of the Indian SARS-CoV-2 genomes reveals the presence of distinct clades of viral haplotypes among states	https://www.biorxiv.org/content/10.1101/2020.05.28.122143v1	FALSE
Japan/Hu_Kng_19-437/2020	ncov	EPI_ISL_420890	2020-03-09	Asia	Japan	Japan	?	unknown	Takayuki Hishiki Kanagawa Prefectural Institute of Public Health	Hishiki et al	?	?	TRUE
Japan/PG-0033/2020	ncov	EPI_ISL_479803	2020-02-28	Asia	Japan	Kanto	?	Sagamihara City Public Health Research Institute	Pathogen Genomics Center, National Institute of Infectious Diseases	Tsuyoshi Sekizuka et al	A genome epidemiological study of SARS-CoV-2 introduction into Japan	https://www.medrxiv.org/content/10.1101/2020.07.01.20143958v1	FALSE
Japan/PG-0036/2020	ncov	EPI_ISL_479804	2020-02-29	Asia	Japan	Kanto	?	Sagamihara City Public Health Research Institute	Pathogen Genomics Center, National Institute of Infectious Diseases	Tsuyoshi Sekizuka et al	A genome epidemiological study of SARS-CoV-2 introduction into Japan	https://www.medrxiv.org/content/10.1101/2020.07.01.20143958v1	FALSE
Scotland/EDB6009/2020	ncov	EPI_ISL_487731	2020-05-05	Europe	United Kingdom	Scotland	?	Virology Department, Royal Infirmary of Edinburgh, NHS Lothian / School of Biological Sciences, University of Edinburgh	Wellcome Sanger Institute for the COVID-19 Genomics UK Consortium	McHugh M et al	?	?	TRUE
SouthAfrica/KRISP-0019/2020	ncov	EPI_ISL_467434	2020-04-02	Africa	South Africa	KwaZulu-Natal	Berea	AMPATH-DBN	KRISP, KZN Research Innovation and Sequencing Platform	Giandhari J et al	?	?	FALSE
SouthAfrica/KRISP-0040/2020	ncov	EPI_ISL_467442	2020-03-27	Africa	South Africa	KwaZulu-Natal	Berea	NHLS-IALCH	KRISP, KZN Research Innovation and Sequencing Platform	Giandhari J et al	?	?	FALSE
SouthAfrica/KRISP-0055/2020	ncov	EPI_ISL_467444	2020-03-24	Africa	South Africa	KwaZulu-Natal	Berea	Molecular Diagnostics Services (MDS)	KRISP, KZN Research Innovation and Sequencing Platform	Giandhari J et al	?	?	FALSE
SouthAfrica/KRISP-0067/2020	ncov	EPI_ISL_467451	2020-04-03	Africa	South Africa	KwaZulu-Natal	Berea	AMPATH-DBN	KRISP, KZN Research Innovation and Sequencing Platform	Giandhari J et al	?	?	FALSE
SouthKorea/KCDC2129/2020	ncov	EPI_ISL_498030	2020-03-16	Asia	South Korea	South Korea	?	Division of Viral Diseases, Center for Laboratory Control of Infectious Diseases, Korea Centers for Diseases Control and Prevention	Division of Viral Diseases, Center for Laboratory Control of Infectious Diseases, Korea Centers for Diseases Control and Prevention	Jeong-Min Kim et al	?	?	FALSE
Sweden/20-08045/2020	ncov	EPI_ISL_454494	2020-03-07	Europe	Sweden	Vastra Gotaland	?	Skovde/Unilabs	The Public Health Agency of Sweden	Anna-Malin Linde et al	?	?	TRUE
Sweden/20-51474/2020	ncov	EPI_ISL_455111	2020-05-14	Europe	Sweden	Kalmar	?	Olof Norrby	The Public Health Agency of Sweden	Bla Kustens halsocentral et al	?	?	TRUE
Switzerland/200007_584_B01/2020	ncov	EPI_ISL_510697	2020-07-10	Europe	Switzerland	Bern	?	Viollier AG	Department of Biosystems Science and Engineering, ETH Z√ºrich	Christian Beisel et al	?	?	TRUE
USA/CA-ALSR-1315/2020	ncov	EPI_ISL_494491	2020-04-30	North America	USA	California	San Diego	San Diego County Public Health Laboratory	Andersen lab at Scripps Research	SEARCH Alliance San Diego with Tracy Basler et al	?	?	TRUE
USA/MI-UM-2006S000967/2020	ncov	EPI_ISL_484774	2020-03-29	North America	USA	Michigan	?	University of Michigan Clinical Microbiology Laboratory	Lauring Lab, University of Michigan, Department of Microbiology and Immunology	Valesano et al. et al	?	?	TRUE
USA/NY-NYUMC500/2020	ncov	EPI_ISL_444617	2020-03-30	North America	USA	New York	Queens	NYU Langone Health	Departments of Pathology and Medicine, New York University School of Medicine	Maria Aguero-Rosenfeld et al	?	?	TRUE
USA/TX-QDX-37/2020	ncov	EPI_ISL_467907	2020-03-15	North America	USA	Texas	?	Quest Diagnostics	Quest Diagnostics	Anderson et al	?	?	TRUE
USA/UT-04105/2020	ncov	EPI_ISL_475743	2020-05-12	North America	USA	Utah	?	Utah Public Health Laboratory	Utah Public Health Laboratory	Erin Young et al	?	?	TRUE
Wuhan/HBCDC-HB-03/2019	ncov	EPI_ISL_412899	2019-12-30	Asia	China	Hubei	Wuhan	Wuhan Jinyintan Hospital	Hubei Provincial Center for Disease Control and Prevention	Bin Fang et al	Genome-wide data inferring the evolution and population demography of the novel pneumonia coronavirus (SARS-CoV-2)	https://dx.doi.org/10.1101/2020.03.04.976662	FALSE
Wuhan/Hu-1/2019	ncov	EPI_ISL_402125	2019-12-26	Asia	China	Hubei	Wuhan	unknown	National Institute for Communicable Disease Control and Prevention (ICDC) Chinese Center for Disease Control and Prevention (China CDC)	Zhang et al	A new coronavirus associated with human respiratory disease in China	https://dx.doi.org/10.1038/s41586-020-2008-3	FALSE
Wuhan/IPBCAMS-WH-04/2019	ncov	EPI_ISL_403929	2019-12-30	Asia	China	Hubei	Wuhan	Institute of Pathogen Biology, Chinese Academy of Medical Sciences & Peking Union Medical College	Institute of Pathogen Biology, Chinese Academy of Medical Sciences & Peking Union Medical College	Lili Ren et al	Genomic diversity of SARS-CoV-2 in Coronavirus Disease 2019 patients	https://dx.doi.org/10.1093/cid/ciaa203/5780800	FALSE
Wuhan/IVDC-HB-01/2019	ncov	EPI_ISL_402119	2019-12-30	Asia	China	Hubei	Wuhan	National Institute for Viral Disease Control and Prevention, China CDC	National Institute for Viral Disease Control and Prevention, China CDC	Wenjie Tan et al	A Novel Coronavirus from Patients with Pneumonia in China, 2019	https://dx.doi.org/10.1056/NEJMoa2001017	FALSE
Wuhan/WH01/2019	ncov	EPI_ISL_406798	2019-12-26	Asia	China	Hubei	Wuhan	General Hospital of Central Theater Command of People's Liberation Army of China	BGI & Institute of Microbiology, Chinese Academy of Sciences & Shandong First Medical University & Shandong Academy of Medical Sciences & General Hospital of Central Theater Command of People's Liberation Army of China	Weijun Chen et al	Genomic characterisation and epidemiology of 2019 novel coronavirus: implications for virus origins and receptor binding	https://dx.doi.org/10.1016/S0140-6736(20)30251-8	FALSE
Wuhan/WIV04/2019	ncov	EPI_ISL_402124	2019-12-30	Asia	China	Hubei	Wuhan	Wuhan Jinyintan Hospital	Wuhan Institute of Virology, Chinese Academy of Sciences	Peng Zhou et al	?	?	FALSE
Wuhan/WIV06/2019	ncov	EPI_ISL_402129	2019-12-30	Asia	China	Hubei	Wuhan	Wuhan Jinyintan Hospital	Wuhan Institute of Virology, Chinese Academy of Sciences	Peng Zhou et al	?	?	FALSE
Brazil/L22_CD475/2020	ncov	EPI_ISL_476374	2020-04-02	South America	Brazil	S√£o Paulo	?	Hospital da Cl√≠nicas da Faculdade de Medicina da Universidade de S√£o Paulo	Instituto de Medicina Tropical da Univesidade de S√£o Paulo	Samples: Ingra Morales Claro et al	Evolution and epidemic spread of SARS-CoV-2 in Brazil	https://dx.doi.org/10.1126/science.abd2161	FALSE
USA/CA-CZB-3648/2020	ncov	?	2020-07-07	North America	USA	California	Madera County	Chan-Zuckerberg Biohub	Chan-Zuckerberg Biohub	CZB Cliahub Consortium	Identification of a polymorphism in the N gene of SARS-CoV-2 that adversely impacts detection by a widely-used RT-PCR assay	?	TRUE
USA/CA-CZB-3649/2020	ncov	?	2020-07-15	North America	USA	California	Madera County	Chan-Zuckerberg Biohub	Chan-Zuckerberg Biohub	CZB Cliahub Consortium	Identification of a polymorphism in the N gene of SARS-CoV-2 that adversely impacts detection by a widely-used RT-PCR assay	?	TRUE
USA/CA-CZB-3650/2020	ncov	?	2020-07-15	North America	USA	California	Madera County	Chan-Zuckerberg Biohub	Chan-Zuckerberg Biohub	CZB Cliahub Consortium	Identification of a polymorphism in the N gene of SARS-CoV-2 that adversely impacts detection by a widely-used RT-PCR assay	?	TRUE
USA/CA-CZB-3651/2020	ncov	?	2020-07-15	North America	USA	California	Madera County	Chan-Zuckerberg Biohub	Chan-Zuckerberg Biohub	CZB Cliahub Consortium	Identification of a polymorphism in the N gene of SARS-CoV-2 that adversely impacts detection by a widely-used RT-PCR assay	?	TRUE
USA/CA-CZB-3652/2020	ncov	?	2020-07-18	North America	USA	California	Madera County	Chan-Zuckerberg Biohub	Chan-Zuckerberg Biohub	CZB Cliahub Consortium	Identification of a polymorphism in the N gene of SARS-CoV-2 that adversely impacts detection by a widely-used RT-PCR assay	?	TRUE
USA/CA-CZB-3653/2020	ncov	?	2020-07-18	North America	USA	California	Madera County	Chan-Zuckerberg Biohub	Chan-Zuckerberg Biohub	CZB Cliahub Consortium	Identification of a polymorphism in the N gene of SARS-CoV-2 that adversely impacts detection by a widely-used RT-PCR assay	?	TRUE
USA/CA-CZB-3654/2020	ncov	?	2020-07-18	North America	USA	California	Madera County	Chan-Zuckerberg Biohub	Chan-Zuckerberg Biohub	CZB Cliahub Consortium	Identification of a polymorphism in the N gene of SARS-CoV-2 that adversely impacts detection by a widely-used RT-PCR assay	?	TRUE
USA/CA-CZB-3655/2020	ncov	?	2020-07-18	North America	USA	California	Madera County	Chan-Zuckerberg Biohub	Chan-Zuckerberg Biohub	CZB Cliahub Consortium	Identification of a polymorphism in the N gene of SARS-CoV-2 that adversely impacts detection by a widely-used RT-PCR assay	?	TRUE
USA/CA-CZB-3656/2020	ncov	?	2020-07-18	North America	USA	California	Madera County	Chan-Zuckerberg Biohub	Chan-Zuckerberg Biohub	CZB Cliahub Consortium	Identification of a polymorphism in the N gene of SARS-CoV-2 that adversely impacts detection by a widely-used RT-PCR assay	?	TRUE
USA/CA-CZB-3657/2020	ncov	?	2020-07-18	North America	USA	California	Madera County	Chan-Zuckerberg Biohub	Chan-Zuckerberg Biohub	CZB Cliahub Consortium	Identification of a polymorphism in the N gene of SARS-CoV-2 that adversely impacts detection by a widely-used RT-PCR assay	?	TRUE
USA/CA-CZB-3658/2020	ncov	?	2020-07-18	North America	USA	California	Madera County	Chan-Zuckerberg Biohub	Chan-Zuckerberg Biohub	CZB Cliahub Consortium	Identification of a polymorphism in the N gene of SARS-CoV-2 that adversely impacts detection by a widely-used RT-PCR assay	?	TRUE
USA/CA-CZB-3659/2020	ncov	?	2020-07-18	North America	USA	California	Madera County	Chan-Zuckerberg Biohub	Chan-Zuckerberg Biohub	CZB Cliahub Consortium	Identification of a polymorphism in the N gene of SARS-CoV-2 that adversely impacts detection by a widely-used RT-PCR assay	?	TRUE
USA/CA-CZB-3660/2020	ncov	?	2020-07-07	North America	USA	California	Madera County	Chan-Zuckerberg Biohub	Chan-Zuckerberg Biohub	CZB Cliahub Consortium	Identification of a polymorphism in the N gene of SARS-CoV-2 that adversely impacts detection by a widely-used RT-PCR assay	?	TRUE
USA/CA-CZB-3661/2020	ncov	?	2020-07-07	North America	USA	California	Madera County	Chan-Zuckerberg Biohub	Chan-Zuckerberg Biohub	CZB Cliahub Consortium	Identification of a polymorphism in the N gene of SARS-CoV-2 that adversely impacts detection by a widely-used RT-PCR assay	?	TRUE
USA/CA-CZB-3662/2020	ncov	?	2020-07-07	North America	USA	California	Madera County	Chan-Zuckerberg Biohub	Chan-Zuckerberg Biohub	CZB Cliahub Consortium	Identification of a polymorphism in the N gene of SARS-CoV-2 that adversely impacts detection by a widely-used RT-PCR assay	?	TRUE
USA/CA-CZB-3663/2020	ncov	?	2020-07-07	North America	USA	California	Madera County	Chan-Zuckerberg Biohub	Chan-Zuckerberg Biohub	CZB Cliahub Consortium	Identification of a polymorphism in the N gene of SARS-CoV-2 that adversely impacts detection by a widely-used RT-PCR assay	?	TRUE
USA/CA-CZB-3664/2020	ncov	?	2020-07-07	North America	USA	California	Madera County	Chan-Zuckerberg Biohub	Chan-Zuckerberg Biohub	CZB Cliahub Consortium	Identification of a polymorphism in the N gene of SARS-CoV-2 that adversely impacts detection by a widely-used RT-PCR assay	?	TRUE
USA/CA-CZB-3665/2020	ncov	?	2020-07-07	North America	USA	California	Madera County	Chan-Zuckerberg Biohub	Chan-Zuckerberg Biohub	CZB Cliahub Consortium	Identification of a polymorphism in the N gene of SARS-CoV-2 that adversely impacts detection by a widely-used RT-PCR assay	?	TRUE
USA/CA-CZB-3666/2020	ncov	?	2020-07-08	North America	USA	California	Madera County	Chan-Zuckerberg Biohub	Chan-Zuckerberg Biohub	CZB Cliahub Consortium	Identification of a polymorphism in the N gene of SARS-CoV-2 that adversely impacts detection by a widely-used RT-PCR assay	?	TRUE
USA/CA-CZB-3667/2020	ncov	?	2020-07-03	North America	USA	California	Madera County	Chan-Zuckerberg Biohub	Chan-Zuckerberg Biohub	CZB Cliahub Consortium	Identification of a polymorphism in the N gene of SARS-CoV-2 that adversely impacts detection by a widely-used RT-PCR assay	?	TRUE
USA/CA-CZB-3668/2020	ncov	?	2020-07-03	North America	USA	California	Madera County	Chan-Zuckerberg Biohub	Chan-Zuckerberg Biohub	CZB Cliahub Consortium	Identification of a polymorphism in the N gene of SARS-CoV-2 that adversely impacts detection by a widely-used RT-PCR assay	?	TRUE
USA/CA-CZB-3669/2020	ncov	?	2020-07-03	North America	USA	California	Madera County	Chan-Zuckerberg Biohub	Chan-Zuckerberg Biohub	CZB Cliahub Consortium	Identification of a polymorphism in the N gene of SARS-CoV-2 that adversely impacts detection by a widely-used RT-PCR assay	?	TRUE
USA/CA-CZB-3670/2020	ncov	?	2020-08-11	North America	USA	California	Madera County	Chan-Zuckerberg Biohub	Chan-Zuckerberg Biohub	CZB Cliahub Consortium	Identification of a polymorphism in the N gene of SARS-CoV-2 that adversely impacts detection by a widely-used RT-PCR assay	?	TRUE
USA/CA-CZB-3671/2020	ncov	?	2020-08-11	North America	USA	California	Madera County	Chan-Zuckerberg Biohub	Chan-Zuckerberg Biohub	CZB Cliahub Consortium	Identification of a polymorphism in the N gene of SARS-CoV-2 that adversely impacts detection by a widely-used RT-PCR assay	?	TRUE
USA/CA-CZB-3672/2020	ncov	?	2020-08-11	North America	USA	California	Madera County	Chan-Zuckerberg Biohub	Chan-Zuckerberg Biohub	CZB Cliahub Consortium	Identification of a polymorphism in the N gene of SARS-CoV-2 that adversely impacts detection by a widely-used RT-PCR assay	?	TRUE
USA/CA-CDPH007/2020	ncov	?	2020-03-25	North America	USA	California	Madera County	CDPH	CDPH	CDPH	?	?	TRUE
USA/CA-CDPH010/2020	ncov	?	2020-03-28	North America	USA	California	Madera County	CDPH	CDPH	CDPH	?	?	TRUE
USA/CA-CDPH026/2020	ncov	?	2020-05-25	North America	USA	California	Madera County	CDPH	CDPH	CDPH	?	?	TRUE
USA/CA-CDPH027/2020	ncov	?	2020-05-22	North America	USA	California	Madera County	CDPH	CDPH	CDPH	?	?	TRUE
USA/CA-CDPH031/2020	ncov	?	2020-06-22	North America	USA	California	Madera County	CDPH	CDPH	CDPH	?	?	TRUE
USA/CA-CDPH032/2020	ncov	?	2020-06-22	North America	USA	California	Madera County	CDPH	CDPH	CDPH	?	?	TRUE
